# Functional Characterization of a Novel Long Non-Coding RNA in *Leishmania braziliensis* Identified Through Computational Screening for Conserved RNA Structures

**DOI:** 10.1101/2025.01.14.632970

**Authors:** Caroline R. Espada, Christian Anthon, Rubens D.M. Magalhães, José Carlos Quilles Junior, Natalia M.M. Teles, Fabiano Pais, Lissur A. Orsine, Letícia de Almeida, Tânia P. A. Defina, Adam Dowle, Jan Gorodkin, Pegine B. Walrad, Angela K. Cruz

## Abstract

*Leishmania* parasites alternate between hosts, facing environmental changes that demand rapid gene expression adaptation. Lacking canonical RNA polymerase II promoters, transcription in these eukaryotes is polycistronic, with gene regulation occurring post-transcriptionally. Although non-coding RNAs (ncRNAs) have been identified in *Leishmania* transcriptomes, their functions remain unclear. Recognizing RNA structure’s importance, we performed a genome-wide alignment of *L. braziliensis* and related species, identifying conserved RNA structures, 38 of which overlap with known ncRNAs. One such ncRNA, *lncRNA45*, was functionally characterized. Using a knockout cell line, we demonstrated that *lncRNA45* is crucial for parasite fitness. Reintroducing the wild-type *lncRNA45* restored fitness, while a version with a single nucleotide substitution in the structured region did not. This mutation also altered RNA-protein interactions. These findings suggest that *lncRNA45*’s regulatory role and protein interactions rely on its secondary structure. This study highlights the significance of structured lncRNAs in *Leishmania* biology and their potential as therapeutic targets. Further research into these ncRNAs could uncover new parasite regulation mechanisms and inspire novel treatment strategies.
