## Supplementary File 2 for "Functional Characterization of a Novel Long Non-Coding RNA in *Leishmania braziliensis* Identified Through Computational Screening for Conserved RNA Structures"

### Sheet: Planilha1
RT-qPCR
lncRNA45_RT-F	CACATGAACGCCATCAAGGAG
lncRNA45_RT-R	GTTGCACATGACACCTTCCAG
7SL_RT-F	TGCTCTGTAACCTTCGGGGGC
7SL_RT-R	GCTCCGCGGTGTGATTCTGCAAC
RNA Circularization
lncRNA45_cRT	CGCTTCTGACGGTGGAGTA
lncRNA45_cF1	ATGCGACATGTAGTGCCCAT
lncRNA45_cR1	TCGTGTCTCTCCTCTTTTGCT
lncRNA45_cF2	CTGGAAGGTGTCATGTGCAA
lncRNA45_cR2	GCGCTCAAAGGACCAACTC
Generation and confirmation of KO cell line
lncRNA45_5'sgRNA	GAAATTAATACGACTCACTATAGGGTGCGTGGCTGCACCCTCTCGTTTTAGAGCTAGAAATAGC
lncRNA45_3'sgRNA	GAAATTAATACGACTCACTATAGGCAGCAACATGTGCGCTTCATGTTTTAGAGCTAGAAATAGC
lncRNA45_UFP	AGCACACGCAGACAGCAAACGAAGCCAGAGGTATAATGCAGACCTGCTGC
lncRNA45_DRP	GGGAGGGAGGGGGATAAAGAGCCACCGATGCCAATTTGAGAGACCTGTGC
Conf-F	CAACGCTTCCTGCAAATGCT
Conf-R	CTTCAGCACCGTCTTCTCCA
OE and AB plasmids/OE and AB confirmation
lncRNA45_NotI-F	CCCCGCGGCCGCAGAGGGTGCA
lncRNA45_BamHI-R	CCCCGGATCCGATAAAGAGCCACCGA
lncRNA45-F	GTGGTTGCACATGACACCTTC
SAT-R	TTAGGCGTCATCCTGTGC
GFP-F	ATGGTGAGCAAGGGCGAGG
Cloning for S1m pull-down
lncRNA45_PacI-F	CCCCCTTAATTAAAGAGGGTGCAGCCACGCA
lncRNA45_NcoI-R	CCCCCCCATGGGATAAAGAGCCACCGATGAAGC
PCR positive control
hsp70-F	GCGCAACCATATCACCATCAC
hsp70-R	GTCATGATCGGGTTGCATGTG
HA-tagging of L. braziliensis M2903 proteins for RNA immunoprecipitation
Lb1_5'sgRNA	gaaattaatacgactcactataggGACACGAACGGGTCACACTGgttttagagctagaaatagc
Lb1_UFP	ACTGCACTCCCAATACGTTCCTCCGCGCCACTATAGGGCGAATTGGGCCC
Lb1_URP	CACGCGGTTGAAGTTGTTGTAGTTGCGCATTGAGCCGGTACCAGAACCTG
Lb2_5'sgRNA	gaaattaatacgactcactataggAGGCAGACAGACGCAGATTCgttttagagctagaaatagc
Lb2_UFP	ACCCGCACACATACACCCACCCACACAGGCCTATAGGGCGAATTGGGCCC
Lb2_URP	GATAAACTTGCGAAGCCCTAAAAGACCCATTGAGCCGGTACCAGAACCTG
Lb3_5'sgRNA	gaaattaatacgactcactataggTGCGAGGCAGGAAAAGCTCAgttttagagctagaaatagc
Lb3_UFP	CCCCGCTTCGTCCTCTCAAAGCCCCCTCCTCTATAGGGCGAATTGGGCCC
Lb3_URP	TCGGCAGATCTTTGCGGCGAGCTCGGACATTGAGCCGGTACCAGAACCTG
Lb4_5'sgRNA	gaaattaatacgactcactataggCTCTGACTTCAGAAGACCTGgttttagagctagaaatagc
Lb4_UFP	CACGTCGTGCATTTGGCCTGCATCGCACCACTATAGGGCGAATTGGGCCC
Lb4_URP	CAGCGGCTGCGACGCCGCATTCTCCTCCATTGAGCCGGTACCAGAACCTG
Lb5_5'sgRNA	gaaattaatacgactcactataggTTCCTCAACACACGCAGAGTgttttagagctagaaatagc
Lb5_UFP	GGCACATTCGTGCTAACTGTAGTGTCCCCGCTATAGGGCGAATTGGGCCC
Lb5_URP	CCACAAGTTACGCGACTTCTGTCGGACCATTGAGCCGGTACCAGAACCTG
HA-tagging of L. braziliensis M2903 proteins for RNA immunoprecipitation confirmation
Lb1_Conf-F	CTCCTCCTCTTCTGCTTGTCG
Lb1_Conf-R	CATCATCAGACGGCTCTCCTC
Lb2_Conf-F	TATCCACTCACTCGCCTCTCT
Lb2_Conf-R	CCACCTCTGTCACCAGTACAC
Lb3_Conf-F	TCAAAAAGTCGGGAAGAGGCA
Lb3_Conf-R	GCACTTCTCCTCTTTCCTCCC
Lb4_Conf-F	ACGTGCTCTCTCTCTCTTCCT
Lb4_Conf-R	AAATGTGGGTGGTAGGGCAAT
Lb5_Conf-F	TAGCCAAGCCCTCCTTCTAGT
Lb5_Conf-R	AGCCTCAAAACGAAACACAGC
